# Cocaine taking and craving produce distinct transcriptional profiles in dopamine neurons

**DOI:** 10.1101/2024.10.11.617923

**Authors:** Tate A. Pollock, Alexander V. Margetts, Samara J. Vilca, Luis M. Tuesta

## Abstract

Dopamine (DA) signaling plays an essential role in reward valence attribution and in encoding the reinforcing properties of natural and artificial rewards. The adaptive responses from midbrain dopamine neurons to artificial rewards such as drugs of abuse are therefore important for understanding the development of substance use disorders. Drug-induced changes in gene expression are one such adaptation that can determine the activity of dopamine signaling in projection regions of the brain reward system. One of the major challenges to obtaining this understanding involves the complex cellular makeup of the brain, where each neuron population can be defined by a distinct transcriptional profile. To bridge this gap, we have adapted a virus-based method for labeling and capture of dopamine nuclei, coupled with nuclear RNA-sequencing, to study the transcriptional adaptations, specifically, of dopamine neurons in the ventral tegmental area (VTA) during cocaine taking and cocaine craving, using a mouse model of cocaine intravenous self-administration (IVSA). Our results show significant changes in gene expression across non-drug operant training, cocaine taking, and cocaine craving, highlighted by an enrichment of repressive epigenetic modifying enzyme gene expression during cocaine craving. Immunohistochemical validation further revealed an increase of H3K9me3 deposition in DA neurons during cocaine craving. These results demonstrate that cocaine-induced transcriptional adaptations in dopamine neurons vary by phase of self-administration and underscore the utility of this approach for identifying relevant phase-specific molecular targets to study the behavioral course of substance use disorders.
