## Supplemental Table 1 for "Cocaine taking and craving produce distinct transcriptional profiles in dopamine neurons"

### Sheet: Top 50 Upregulated DA
symbol	baseMean	log2FoldChange	lfcSE	stat	pvalue	padj	description	entrez
I0C0044D17Rik	15.3478	20.8247	3.90974	5.32637	1.00196e-07	2.89405e-06	RIKEN cDNA I0C0044D17 gene	545660
Gm35222	14.4708	20.7444	3.90992	5.30559	1.12312e-07	3.19406e-06	predicted gene, 35222	102638728
Olfr731	15.7863	20.6763	3.90966	5.28852	1.23312e-07	3.46585e-06	NA	NA
Prss37	39.9501	8.85922	2.14848	4.12347	3.73204e-05	0.000510721	protease, serine 37	67690
Gm36008	31.4924	8.51634	2.4542	3.47011	0.000520245	0.00470323	predicted gene, 36008	102639777
Gm17232	18.2993	7.73273	2.19481	3.52319	0.000426379	0.00396922	predicted gene 17232	105245779
Tyrp1	124.08	6.65353	2.07722	3.2031	0.00135958	0.0103241	tyrosinase-related protein 1	22178
Gm14317	119.233	6.17992	1.76567	3.50004	0.00046519	0.00426709	predicted gene 14317	670507
Npw	269.602	5.29209	1.21952	4.33949	1.42816e-05	0.000225846	neuropeptide W	381073
Wnt10b	432.699	5.24439	0.803033	6.53074	6.54476e-11	4.19535e-09	wingless-type MMTV integration site family, member 10B	22410
Gm39117	35.0351	5.22278	1.76474	2.95951	0.00308127	0.0199559	predicted gene, 39117	105243094
Slc6a3	75761.3	5.0923	0.338635	15.0377	4.15661e-51	1.51875e-47	solute carrier family 6 (neurotransmitter transporter, dopamine), member 3	13162
Slc39a4	2516.62	4.96555	0.377215	13.1637	1.41914e-39	2.22227e-36	solute carrier family 39 (zinc transporter), member 4	72027
Slc10a4	39273.5	4.95043	0.342214	14.4659	1.99089e-47	4.84959e-44	solute carrier family 10 (sodium/bile acid cotransporter family), member 4	231290
Fgf20	805.457	4.93575	0.563868	8.75338	2.07057e-18	5.46905e-16	fibroblast growth factor 20	80857
Tdh	126.515	4.83603	1.28142	3.77395	0.000160684	0.00174304	L-threonine dehydrogenase	58865
Chrna6	19992.4	4.79549	0.347999	13.7802	3.35514e-43	6.68679e-40	cholinergic receptor, nicotinic, alpha polypeptide 6	11440
Dmrta1	416.606	4.75111	0.65852	7.21483	5.4e-13	5.39101e-11	doublesex and mab-3 related transcription factor like family A1	242523
Chrnb3	13912.2	4.45746	0.469948	9.48501	2.4237e-21	9.3219e-19	cholinergic receptor, nicotinic, beta polypeptide 3	108043
Th	17173	4.35096	0.285016	15.2657	1.29445e-52	7.09457e-49	tyrosine hydroxylase	21823
Atf3	427.433	4.3109	0.757631	5.68997	1.2706e-08	4.71126e-07	activating transcription factor 3	11910
Ret	37085.7	4.28613	0.31084	13.7889	2.9741e-43	6.52012e-40	ret proto-oncogene	19713
Gm34352	137.748	4.19716	0.592687	7.08159	1.42515e-12	1.28047e-10	predicted gene, 34352	102637581
Stbd1	750.175	4.1155	0.424603	9.69258	3.24228e-22	1.31631e-19	starch binding domain 1	52331
Tmem207	300.718	4.03641	0.539381	7.48342	7.24137e-14	8.58122e-12	transmembrane protein 207	100043057
Slc18a2	60088.4	4.0334	0.350941	11.4931	1.42879e-30	1.20474e-27	solute carrier family 18 (vesicular monoamine), member 2	214084
Gucy2c	2696.2	4.01796	0.427524	9.3982	5.55038e-21	1.99477e-18	guanylate cyclase 2c	14917
Ntf3	1532.51	4.01779	0.513797	7.8198	5.29091e-15	8.22642e-13	neurotrophin 3	18205
Gm34225	72.8237	4.01015	1.45377	2.75844	0.00580774	0.032917	predicted gene, 34225	102637410
En1	2032.12	3.99458	0.163938	24.3664	3.88835e-131	8.52442e-127	engrailed 1	13798
Casr	820.576	3.93065	0.582799	6.74444	1.53618e-11	1.13393e-09	calcium-sensing receptor	12374
Gm32082	29.9907	3.88081	1.4726	2.63535	0.00840496	0.0436433	predicted gene, 32082	102634521
Gm41664	132.351	3.86168	1.16088	3.32652	0.00087939	0.00724497	predicted gene, 41664	105246365
Trpc6	4257.79	3.84681	0.359316	10.7059	9.54739e-27	5.65696e-24	transient receptor potential cation channel, subfamily C, member 6	22068
Npbwr1	635.797	3.82089	0.702451	5.43936	5.34722e-08	1.68496e-06	neuropeptides B/W receptor 1	226304
Pitx3	422.975	3.78788	0.783903	4.83208	1.35117e-06	2.85648e-05	paired-like homeodomain transcription factor 3	18742
Sv2c	7836.73	3.77284	0.636054	5.93163	2.99943e-09	1.28934e-07	synaptic vesicle glycoprotein 2c	75209
Ntsr1	6579.81	3.77002	0.670774	5.62041	1.90505e-08	6.66098e-07	neurotensin receptor 1	18216
LOC101056014	55202.6	3.75465	0.25948	14.4699	1.87759e-47	4.84959e-44	NA	NA
Gm34372	66.1679	3.74791	1.41667	2.64557	0.00815528	0.0426092	predicted gene, 34372	102637607
Ffar4	125.104	3.72579	1.37832	2.70315	0.00686865	0.0375141	free fatty acid receptor 4	107221
Gm11454	217.724	3.70866	1.16994	3.16996	0.0015246	0.011349	predicted gene 11454	100504589
Styk1	499.287	3.67902	0.727173	5.05935	4.20692e-07	1.01923e-05	serine/threonine/tyrosine kinase 1	243659
Chrna5	628.96	3.6627	0.663271	5.52217	3.34831e-08	1.1122e-06	cholinergic receptor, nicotinic, alpha polypeptide 5	110835
Cldn1	743.042	3.63305	0.453193	8.01655	1.08755e-15	1.86268e-13	claudin 1	12737
Oprk1	8636.4	3.46647	0.327691	10.5785	3.74976e-26	2.05515e-23	opioid receptor, kappa 1	18387
Tacr3	4396.07	3.45605	0.456293	7.57419	3.61387e-14	4.6604e-12	tachykinin receptor 3	21338
Gch1	1087.99	3.43313	0.432833	7.93177	2.16045e-15	3.61554e-13	GTP cyclohydrolase 1	14528
Ano2	689.283	3.43263	0.721877	4.75515	1.98301e-06	4.0216e-05	anoctamin 2	243634
Slc18a1	524.63	3.42277	0.252784	13.5403	9.04119e-42	1.65175e-38	solute carrier family 18 (vesicular monoamine), member 1	110877

### Sheet: Top 50 Downregulated DA
symbol	baseMean	log2FoldChange	lfcSE	stat	pvalue	padj	description	entrez
Ncf1	159.873	-10.7538	1.32237	-8.13224	4.21441e-16	7.8968e-14	neutrophil cytosolic factor 1	17969
Gm32898	160.355	-10.7582	1.40662	-7.64825	2.03735e-14	2.77421e-12	predicted gene, 32898	102635607
Traip	161.647	-10.7696	1.36949	-7.86398	3.72111e-15	5.9546e-13	TRAF-interacting protein	22036
Osmr	163.71	-10.788	1.46259	-7.37594	1.63194e-13	1.81609e-11	oncostatin M receptor	18414
Ly9	168.084	-10.8261	1.53116	-7.07051	1.54361e-12	1.37563e-10	lymphocyte antigen 9	17085
LOC101056001	168.194	-10.827	1.30879	-8.27252	1.31154e-16	2.6139e-14	NA	NA
Gm36356	174.316	-10.8787	1.40119	-7.76386	8.23843e-15	1.22865e-12	predicted gene, 36356	102640242
Plekhn1	180.531	-10.9291	1.36054	-8.03286	9.52258e-16	1.64381e-13	pleckstrin homology domain containing, family N member 1	231002
Mmrn2	180.985	-10.9327	1.31503	-8.31366	9.27932e-17	1.86633e-14	multimerin 2	105450
Col4a3	182.359	-10.9437	1.33791	-8.17973	2.8449e-16	5.51935e-14	collagen, type IV, alpha 3	12828
Gm33594	187.778	-10.986	1.34814	-8.149	3.66945e-16	6.99525e-14	predicted gene, 33594	102636562
Gm41622	195.487	-11.0439	1.35672	-8.14012	3.94886e-16	7.46301e-14	predicted gene, 41622	105246321
Tnxb	195.53	-11.0442	1.4235	-7.75847	8.59602e-15	1.27331e-12	tenascin XB	81877
Ninj2	195.713	-11.0457	1.35924	-8.12636	4.42388e-16	8.14997e-14	ninjurin 2	29862
Fmo1	196.71	-11.0529	1.30544	-8.46685	2.5212e-17	5.47251e-15	flavin containing monooxygenase 1	14261
Lamc3	200.033	-11.077	1.50304	-7.36973	1.70977e-13	1.88358e-11	laminin gamma 3	23928
Lilrb4a	200.904	-11.0834	1.50464	-7.36618	1.7559e-13	1.91516e-11	leukocyte immunoglobulin-like receptor, subfamily B, member 4A	14728
Prrx1	201.13	-11.085	1.29713	-8.54578	1.27673e-17	3.00965e-15	paired related homeobox 1	18933
Adam33	201.516	-11.0878	1.32709	-8.35494	6.54672e-17	1.34134e-14	a disintegrin and metallopeptidase domain 33	110751
Gm30158	208.009	-11.1336	1.32983	-8.3722	5.65521e-17	1.18075e-14	predicted gene, 30158	102631959
Gcnt1	208.645	-11.1379	1.42062	-7.84022	4.49771e-15	7.09376e-13	glucosaminyl (N-acetyl) transferase 1, core 2	14537
Cyp3a13	208.753	-11.1387	1.30535	-8.53313	1.42445e-17	3.32215e-15	cytochrome P450, family 3, subfamily a, polypeptide 13	13113
Cecr2	210.546	-11.1509	1.30243	-8.56166	1.11258e-17	2.65119e-15	CECR2, histone acetyl-lysine reader	330409
Tpcn2	214.175	-11.1756	1.33627	-8.36328	6.10002e-17	1.26161e-14	two pore segment channel 2	233979
Gm39648	217.29	-11.1965	1.28479	-8.71466	2.91635e-18	7.52179e-16	predicted gene, 39648	105243934
Ptpn6	220.686	-11.2189	1.28148	-8.75459	2.04839e-18	5.46905e-16	protein tyrosine phosphatase, non-receptor type 6	15170
Fgd6	224.554	-11.2439	1.27861	-8.79386	1.44506e-18	3.96e-16	FYVE, RhoGEF and PH domain containing 6	13998
Fgd3	230.994	-11.2847	1.313	-8.59456	8.35858e-18	2.03606e-15	FYVE, RhoGEF and PH domain containing 3	30938
Gm36855	244.42	-11.3662	1.34117	-8.47486	2.35365e-17	5.15991e-15	predicted gene, 36855	102640899
LOC108167437	247.322	-11.3832	1.27439	-8.93227	4.17343e-19	1.21992e-16	NA	NA
E130102H24Rik	266.611	-11.4914	3.90692	-2.94129	0.0032685	0.0209029	RIKEN cDNA E130102H24 gene	77866
Tlr7	268.883	-11.5039	1.51425	-7.5971	3.02837e-14	4.02369e-12	toll-like receptor 7	170743
Gm33449	269.666	-11.508	1.26675	-9.08471	1.03978e-19	3.21057e-17	predicted gene, 33449	102636362
Mas1	273.405	-11.5278	1.45525	-7.92151	2.34634e-15	3.89688e-13	MAS1 oncogene	17171
Pipox	277.829	-11.5511	1.33033	-8.68289	3.85829e-18	9.61196e-16	pipecolic acid oxidase	19193
Mical1	287.166	-11.5987	1.36414	-8.50259	1.85414e-17	4.19054e-15	microtubule associated monooxygenase, calponin and LIM domain containing 1	171580
Il10ra	307.086	-11.6954	1.28309	-9.11504	7.86404e-20	2.53534e-17	interleukin 10 receptor, alpha	16154
Rcn3	317.77	-11.7449	1.31667	-8.92014	4.65692e-19	1.32589e-16	reticulocalbin 3, EF-hand calcium binding domain	52377
Gabrr2	349.207	-11.881	1.27592	-9.31173	1.25772e-20	4.37668e-18	gamma-aminobutyric acid (GABA) C receptor, subunit rho 2	14409
Il2rg	350.94	-11.8881	1.36663	-8.69887	3.35217e-18	8.44708e-16	interleukin 2 receptor, gamma chain	16186
Havcr2	363.553	-11.9391	1.31372	-9.08796	1.00911e-19	3.1604e-17	hepatitis A virus cellular receptor 2	171285
LOC108169032	367.229	-11.9536	1.33851	-8.93054	4.2392e-19	1.22284e-16	NA	NA
Smco3	376.588	-11.9899	1.29317	-9.27168	1.83242e-20	6.2769e-18	single-pass membrane protein with coiled-coil domains 3	654818
Ankub1	380.319	-12.0041	1.30061	-9.22963	2.71572e-20	9.02072e-18	ankyrin repeat and ubiquitin domain containing 1	242037
LOC108167797	389.683	-12.0392	1.30984	-9.19135	3.87951e-20	1.26941e-17	NA	NA
Cyp2j12	486.589	-12.3596	1.30434	-9.47574	2.64865e-21	9.84174e-19	cytochrome P450, family 2, subfamily j, polypeptide 12	242546
Efemp1	531.838	-12.4878	1.31723	-9.48034	2.53447e-21	9.57985e-19	epidermal growth factor-containing fibulin-like extracellular matrix protein 1	216616
LOC108168973	595.923	-12.652	1.27442	-9.92767	3.15543e-23	1.38353e-20	NA	NA
Gm34776	694.315	-12.8725	1.26954	-10.1395	3.69131e-24	1.75923e-21	predicted gene, 34776	102638141
Gm41832	1937.41	-14.3529	1.28793	-11.1442	7.6424e-29	5.23576e-26	predicted gene, 41832	105246558
